# Controlling homology-directed repair outcomes in human stem cells with dCas9

**DOI:** 10.1101/2021.12.16.472942

**Authors:** William C. Skarnes, Gang Ning, Sofia Giansiracusa, Alexander S. Cruz, Cornelis Blauwendraat, Brandon Saavedra, Kevin Holden, Mark R. Cookson, Michael E. Ward, Justin A. McDonough

## Abstract

Modeling human disease in human stem cells requires precise, scarless editing of single nucleotide variants (SNV) on one or both chromosomes. Here we describe improved conditions for Cas9 RNP editing of SNVs that yield high rates of biallelic homology-directed repair. To recover both heterozygous and homozygous SNV clones, catalytically inactive ‘dCas9’was added to moderate high activity Cas9 RNPs. dCas9 can also block re-cutting and damage to SNV alleles engineered with non-overlapping guide RNAs.
