## Supplemental Information for "Controlling homology-directed repair outcomes in human stem cells with dCas9"

### Sheet: Supplementary information
Gene	Variant	Other names (ClinVar)	Disease	dbSNP	Genomic Coordinate (GRCh38)	Genomic Sequence	Nuclease	Guide RNA sequence	Donor oligo sequence	PCR forward primer	PCR reverse primer	Sequencing primer
ADAM10	R181G		Alzheimer disease_ late onset	rs145518263	chr15:58665141 (-)	GGGGGCTGTGCAGATCATTCAGTATTTGAA[A/G]GAATGAGGAAATACCAGATGACTGGTGTAG	Cas9	ATTCAGTATTTGAAAGAATG	CAAGCTAGTGTTAAAATCCTTACCTGTGTTACTTCCTCTACACCAGTCATCTGGTATTTCCTCATTCCTTCAAATACTGAATGATCTGCACAGCCCCCCT	AATAAGGGCAGTAATGACTTGGGTG	ATGAGGAATACCTTGGCAAACCAAG	TCCCCACAGTGGTGTTAAGTC
ANG	K41I	K17I	Amyotrophic lateral sclerosis	rs121909536	chr14:20693686 (+)	CACACTTCCTGACCCAGCACTATGATGCCA[A/T]ACCACAGGGCCGGGATGACAGATACTGTGA	Cas9	GCACTATGATGCCAAACCAC	GCAGGGTGAGGTCAGGCCCCGTCTCCTCATGATGCTTTCACAGTATCTGTCATCCCGGCCCTGTGGTATGGCATCATAGTGCTGGGTCAGGAAGTGTGTG	GATTCTAAGGGATGGGGAAGAACGG	ATATGCCCAGAATCAGTGAGAAGAC	AGGAGCCTGTGTTGGAAGAG
ATP13A2	c1306		Parkinsonism with dementia	rs786205056	chr1:16996381 (-)	GTTTGTGGCTGCCCTCTCTGTCCTGGgtga[G/A]tggccccctgcaccctcctctgcccatagc	Cas9	CCCTCTCTGTCCTGGGTGAG	ACTGAGTGGGATTTGGGACCCAGGTGGGGGGGGCTATGGGCAGAGGAGGGTGCAGGGGGCCATTCACCCAGGACAGAGAGGGCAGCCACAAACTTCATGC	AGAGCATTCCAGTGCTGAAGACGGC	TCACCAGGTCGAGAGCCCGGATTAC	CCTGGTGAGCTCCATCTTGC
CACNA1A	R583Q	R582Q	Hemiplegic migraine and ataxia	rs121908217	chr19:13308452 (-)	CTGGCACATCCTTTGGAATCAGCGTGTTAC[G/A]AGCCCTCAGGTTATTGCGTATTTTCAAAGT	Cas9	TCAGCGTGTTACGAGCCCTC	CTGTACAAATGTCCAGGAACCCCAAAGACTTACTTTGTGACTTTGAAAATACGCAATAACCTGAGGGCTTGTAACACGCTGATTCCAAAGGATGTGCCAG	GAATGGATGAATGAGGGGGTCAAGG	GGTGGAGGCTGTACCTGAAACACCG	AATGCTTGCCAGTTCTGGAG
CHMP2B	Q206H	Q165H	Amyotrophic lateral sclerosis	rs63751126	chr3:87253798 (+)	TACAATCTCAGATGAAGAGATTGAACGGCA[A/C]CTCAAGGCTTTAGGAGTAGATTAGtcaaaa	Cas9	AGAGATTGAACGGCAACTCA	CTACATAATTATAAGTAAGCAAAATAGTATGACTTCTTTTGACTAATCTACTCCTAAAGCCTTGAGGTGCCGTTCAATCTCTTCATCTGAGATTGTAGCC	GCTCCTTCTCCCATATCCCCTAGTC	AATTTGGCAGCTGTAACCACCTATG	GCACATCCTGTATGTCCTAG
COQ2	M128V		Multiple system atrophy	rs778094136	chr4:83284533 (-)	CCCCGCCCCCTGCAGCCGTACTTGCGCCTC[A/G]TGCGGTTGGACAAGCCCATTGgtgagtgcg	Cas9	AGCCGTACTTGCGCCTCATG	TGCTACTTGCAAATTCCCGGGCTGCCCGCCCGCCCGCACTCACCAATGGGCTTGTCCAACCGCACGAGGCGCAAGTACGGCTGCAGGGGGCGGGGCGCAG	AGGCGCGCCCCACGGTGGTGACTTG	GAGAAGCCAATCAATCAACAAGCGC	AAAGTGTCCCGAGGTGATTC
CSF1R	E633K		Hereditary diffuse leukoencephalopathy with spheroids	rs281860269	chr5:150060934 (-)	CATGCTGATGAGAAGGAGGCCCTCATGTCC[G/A]AGCTGAAGATCATGAGCCACCTGGGCCAGC	Cas9	TGATCTTCAGCTCGGACATG	CTGTCTTTGGGACTGTGGTTCTTCCTCCCAGCCACGGCCCATGCTGATGAGAAGGAGGCCCTCATGTCCAAGCTGAAGATCATGAGCCACCTGGGCCAGC	ACATTTCAACCTGTTGAAGCCTGGG	CAGTGAAGAGGATGTGGGGCACTTG	ACCTCCATGGGTACAGGCTC
FUS	R521H	R517H, R520H	Amyotrophic lateral sclerosis	rs121909671	chr16:31191419 (+)	ttttttgcagGGGTGAGCACAGACAGGATC[G/A]CAGGGAGAGGCCGTATTAAttagcctggct	Cas9	TGAGCACAGACAGGATCGCA	GGTACAGGACAAAAAGCTGTTCCAGAACCTGGGGAGCCAGGCTAATTAATACGGCCTCTCCCTGTGATCCTGTCTGTGCTCACCCCTGCAAAAAAAAAAA	GGGAACATAGGGGAATGGGAATATG	TGGTCACTTTTAATGGGAACCAGAG	CCTTGGGTGATCAGGAATTG
FXN	I154F		Friedreich ataxia	rs104894106	chr9:69065013 (+)	GTGATCAACAAGCAGACGCCAAACAAGCAA[A/T]TCTGGCTATCTTCTCCATCCAGgtatgtag	Cas9	AGACGCCAAACAAGCAAATC	TTTAAGAATTACATATGTTGACTTCTGAACATACCTACATACCTGGATGGAGAAGATAGCCAGAATTGCTTGTTTGGCGTCTGCTTGTTGATCACATAGG	GCAGATGGTTTGCATACTTCCTTAC	ACAAGGATGCTAACATAAGACGATG	TCAGCCTCTCAAAGTGTTGG
GBA	D448H	D409H, D361H, D399H	Gaucher disease 2	rs1064651	chr1:155235727 (-)	GACAGTCCCATCATTGTAGACATCACCAAG[G/C]ACACGTTTTACAAACAGCCCATGTTCTACC	Cas9	CTGTTTGTAAAACGTGTCCT	CGAAGGAGGACCCAATTGGGTGCGTAACTTTGTCGACAGTCCCATCATTGTAGACATCACCAAGCACACGTTTTACAAACAGCCCATGTTCTACCACCTT	GCAAAGCAGACCTCAGACCTCTTAC	CTCATCTAAGAAGTCACCCACCCAC	GCCATCCGATGTAGGAGATG
HNRNPA1	D262N	D314N	Amyotrophic lateral sclerosis	rs397518453	chr12:54283844 (+)	AGCAATTTTGGAGGTGGTGGAAGCTACAAT[G/A]ATTTTGGGAATTACAACAATCAGTCTTCAA	Cas9	GTGGAAGCTACAATGATTTT	CTGCCTCCAAAATTTCCTCCCTTCATGGGTCCAAAATTTGAAGACTGATTGTTGTAATTCCCAAAATTATTGTAGCTTCCACCACCTCCAAAATTGCTTC	CTTTGGGACCTTAGGCGCTTAGTTG	GTTGCACTGCTCAGCTACATTAGGG	ACCTTGGTTTCGTGGTTTTG
KCNA1	R239S		Episodic ataxia / myokymia	rs104894348	chr12:4912093 (+)	ATCATCTGGTTCTCCTTCGAGCTGGTGGTG[C/A]GCTTCTTCGCCTGCCCCAGCAAGACGGACT	Cas9	GAAGCGCACCACCAGCTCGA	TTCCAACATCTTCACAGACCCCTTCTTCATCGTGGAAACGCTGTGTATCATCTGGTTCTCCTTCGAGCTGGTGGTGAGCTTCTTCGCCTGCCCCAGCAAG	CCTAAGAAACGCATGCGCTACTTCG	CAGGTACGGGCAGGGCAATTGTTAG	CCCAGCGTGATGAAATAAGG
KCNA1	R417*		Episodic ataxia	rs104894358	chr12:4912627 (+)	ATTGTGTCCAATTTCAACTATTTCTACCAC[C/T]GAGAAACTGAGGGGGAAGAGCAGGCTCAGT	Cas9	CTTCCCCCTCAGTTTCTCGG	GGTGTGCTAACAATTGCCCTGCCCGTACCTGTCATTGTGTCCAATTTCAACTATTTCTACCACTGAGAAACTGAGGGGGAAGAGCAGGCTCAGTTGCTCC	CGCCTGCCCCAGCAAGACGGACTTC	TTCACCACCCCCAAAATCCTCAATG	CCATGACCACTGTAGGATAC
LRRK2	R1441G		Parkinson disease_late onset	rs33939927	chr12:40310434 (+)	aagagggttttgtgtctttccctccagGCT[C/G]GCGCTTCTTCTTCCCCTGTGATTCTCGTTG	Cas9	AAGAAGAAGCGCGAGCCTGG	CAACAGGAATGTGAGCAGGCCCAGTTTGAAAGCAAACACAAGAGGGTTTTGTGTCTTTCCCTCCAGGCTGGCGCTTCTTCTTCCCCTGTGATTCTCGTTG	ATAGTACAGTGGCAGTCATATTTGC	AGAAGAAAGATGATCCCAAGACCTC	CAGATTCCTCGGTGGCATTC
LRRK2	R793M		Parkinson disease	rs35173587	chr12:40284011 (+)	ACAGCCAGATCATCAGCTTGCTCTTAAGGA[G/T]GCTGGCCCTGGATGTGGCCAACAATAGCAT	Cas9	CAGCTTGCTCTTAAGGAGGC	TTCAACTTTTCCTATACAAAATCCTCCAAGGCAAATGCTATTGTTGGCCACATCCAGGGCCAGCATCCTTAAGAGCAAGCTGATGATCTGGCTGTCACCT	TGCCAAGCCTGTGGAGCTTTGTCTC	ATGCCAAATAAATATGTGTGTATGC	GTGAGAAAGAGAGCAGTCCC
MAPT	R5H		Frontotemporal dementia	rs63750959	chr17:45962351 (+)	gtgaactttgaaccaggATGGCTGAGCCCC[G/A]CCAGGAGTTCGAAGTGATGGAAGATCACGC	Cas9	ATCACTTCGAACTCCTGGCG	CTCAGAACTTATCCTCTCCTCTTCTTTCCCCAGGTGAACTTTGAACCAGGATGGCTGAGCCCCACCAGGAGTTCGAAGTGATGGAAGATCACGCTGGGAC	TGTCCCTCTCCTGTTCAGTCGTGCC	CAATTCTGGATGCAAACTGTTCCCG	GTGCATGGCTGTCCACTAAC
MATR3	T622A	T284A, T334A	Amyotrophic lateral sclerosis	rs587777301	chr5:139322683 (+)	ACTGATGGTTCCCAGAAGACTGAGAGTTCA[A/G]CCGAAGGTAAAGAACAAGAAGAGAAGTCCG	Cas9	AAGACTGAGAGTTCAACCGA	TCTGGTCATCCTTTGTGTCTTTCTCACCATCTTCACCGGACTTCTCTTCTTGTTCTTTACCTTCGGCTGAACTCTCAGTCTTCTGGGAACCATCAGTTTT	ATGGTCATGATGAATGTCTGTAGGC	TAAGGCTGCCTACCTATATGCTACC	TCTAGCAGTGCTGCTGCTTC
PANK2	c.1413-1G>T		Pantothenate kinase-associated neurodegeneration	rs148987163	chr20:3916926 (+)	tagcaatgggattttttttcccccatcaca[G/T]CTTTGGAAACATGATGAGCAAGGAGAAGCG	Cas9	TCATGTTTCCAAAGCTGTGA	AACATTCAAGTTCTGTTGGGCTTTGTTGCTGTTGGTTTAGCAATGGGATTTTTTTTCCCCCATCACATCTTTGGAAACATGATGAGCAAGGAGAAGCGAG	GTGCATGTGGCCATCTGAGTGGAAC	AGCTGAAAGCACAAAGACGCAGCTC	TTAAGGGCACACATTCTTGC
PARK7	L166P		Parkinson disease_ autosomal recessive	rs28938172	chr1:7984981 (+)	GGGGGCCTGGGACCAGCTTCGAGTTTGCGC[T/C]TGCAATTGTTGAAGCCCTGAATGGCAAGGA	Cas9	TGCAAGCGCAAACTCGAAGC	CTACTCTGAGAATCGTGTGGAAAAAGACGGCCTGATTCTTACAAGCCGGGGGCCTGGGACCAGCTTCGAGTTTGCGCCTGCAATTGTTGAAGCCCTGAAT	ATGCATACCCGCCTCCATTACGTTG	ATAAGCAGAGAAAATCACAAGCCTC	AATGGATTCCTAACGGCCTG
PARK7	D149A		Parkinson disease_ autosomal recessive	rs74315352	chr1:7984930 (+)	ACACCTACTCTGAGAATCGTGTGGAAAAAG[A/C]CGGCCTGATTCTTACAAGCCGGGGGCCTGG	Cas9	GAGAATCGTGTGGAAAAAGA	CAACAATTGCAAGCGCAAACTCGAAGCTGGTCCCAGGCCCCCGGCTTGTAAGAATCAGGCCGGCTTTTTCCACACGATTCTCAGAGTAGGTGTAATGACC	ATGCATACCCGCCTCCATTACGTTG	AGCCACCACACCCAGCCCTCATTGG	TAAGTGATCGTCGCAGTTCG
PLA2G6	K545R	K313R, K319R, K491R, K367R	Neurodegeneration with brain iron accumulation	rs121908681	chr22:38120867 (-)	CCTACATGCGCGGCATGTACTTTCGCATGA[A/C]GGATGAGGTGTTCCGGGGCTCCAGGCCCTA	Cas9	GTACTTTCGCATGAAGGATG	CTCCCGCTTCAGGAACTCCTCCAGGGGCCCCGACTCGTAGGGCCTGGAGCCCCGGAACACCTCATCCCTCATGCGAAAGTACATGCCGCGCATGTAGGCC	TGAATACAAGATGAAGTGCAGAGCC	TGTTTAGCCGTGTCATTTGAAAGGC	GTAAACCCGCTTCCTCCTG
PLEKHG4	c.-16C>T		Cerebellar ataxia_ autosomal dominant	rs886041026	chr16:67280029 (+)	GCCCTCTCCCGCTGGCCCCGAGCAGGCCCA[C/T]CTTTAGGAGGGCGTGATGGAAAGGCCCCTG	Cas9	CATCACGCCCTCCTAAAGGT	GACTGTCTTCAGCGCGGTTCACACTGAGACCCAGCCCTCTCCCGCTGGCCCCGAGCAGGCCCATCTTTAGGAGGGCGTGATGGAAAGGCCCCTGGAGAAT	GGCCGGCAGGAGAGCGAACCCGAGG	CCAGGCATCCCCATTCCCTTCCCAG	GGCACTAAGACTGGCACCTC
POLG	G737R		Parkinson disease_ early-onset	rs121918054	chr15:89323460 (-)	GACACCCAGCCCAGCTATCACCATGGCAAT[G/C]GACCTTACAACGACGTGGACATCCCTGGCT	Cas9	CGTTGTAAGGTCCATTGCCA	GGTGTGTGGCCCTCACAGACTGCCCGTGGTGGCCCCAAGGACACCCAGCCCAGCTATCACCATGGCAATCGACCTTACAACGACGTGGACATCCCTGGCT	AACTGGATTACTTAGAAGTGGAGGC	TCCCACATTACAGCTATTACCATCC	AGGAAACACCACAGGACAGG
PRKAR1B	L50R		Dementia and/or parkinsonism	rs1057519490	chr7:711357 (-)	TCTCCAAGCCCGAACGCCCCATGAAGTTCC[T/G]CCGGGAGCACTTCGAGAAGCTGGAGAAGgt	Cas9	ACGCCCCATGAAGTTCCTCC	TGCGAAGGGAAGCAGCGGGCGGCGGGGGCCACTCACCTTCTCCAGCTTCTCGAAGTGCTCCCGGCGGAACTTCATGGGGCGTTCGGGCTTGGAGATGCAG	TTTCACATAAGTGCCCCCAAAAAGG	CCTGGAAGCCGAAGGGGGAATTCTG	GAAGGGCTGTGAGCTGTACG
PRNP	Q160*		Dementia	rs80356711	chr20:4699698 (+)	TATCGTGAAAACATGCACCGTTACCCCAAC[C/T]AAGTGTACTACAGGCCCATGGATGAGTACA	Cas9	GCCTGTAGTACACTTGGTTG	ATCATACATTTCGGCAGTGACTATGAGGACCGTTACTATCGTGAAAACATGCACCGTTACCCCAACTAAGTGTACTACAGGCCCATGGATGAGTACAGCA	TAAATATGGGACTCTGACGTTCTCC	CCCCTTTGATTGAGTTCATCATGAG	ACGCGCTCCATCATCTTAAC
PSEN2	N141I		Alzheimer disease	rs63750215	chr1:226885603 (+)	TGGGCCAGCGCCTCCTCAACTCCGTGCTGA[A/T]CACCCTCATCATGATCAGCGTCATCGTGGT	Cas9	CATGATGAGGGTGTTCAGCA	CAGCATCTACACGCCATTCACTGAGGACACACCCTCGGTGGGCCAGCGCCTCCTCAACTCCGTGCTGATCACCCTCATCATGATCAGCGTCATCGTGGTT	TGAGTGAATTGCTTCCTGTGTCTGC	TGCTTGGAACACTGCAATGAGGAAC	TCTAAAGGCGGCTGTTTCAC
RAB39B	T168K		Intellectual disability_ X-linked & parkinsonism_ early-onset	rs587777874	chrX:155260942 (-)	TTAATGTGGAGAAAGCCTTCACAGACCTGA[C/A]AAGAGACATATATGAGCTGGTTAAAAGGGG	Cas9	GCTCATATATGTCTCTTGTC	ATGAAGTACATTGAAACGTCAGCCCGAGATGCCATTAATGTGGAGAAAGCCTTCACAGACCTGAAAAGAGACATATATGAGCTGGTTAAAAGGGGGGAGA	GAACATTCGTTTCTAGAAGATGCCC	TCCTGTCTGTAGGTATGTTTTCCTG	CTGGTGGGTCACAAGTGTG
RNF216	R694C	R751C	Hypogonadotropic hypogonadism_ ataxia & dementia	rs387907368	chr7:5641285 (-)	AAATCTGAAGGCTGCAACCGCATGTCTTGC[C/T]GCTGTGGTGCCCAGATGTGCTACCTCTGTC	Cas9	AACCGCATGTCTTGCCGCTG	GTTGGCAGAAATGGTCATATCCATTAATAGAAACTCGACAGAGGTAGCACATCTGGGCACCACAGCAGCAAGACATGCGGTTGCAGCCTTCAGATTTGAT	ACAGGGATTCCTATAACAAATAGAG	CTAGAACAAACTCACTTGGTCATGC	ATCGGTCCAGAGAGAGCATC
SERPINI1	S49P		Dementia_ familial	rs121909051	chr3:167789273 (+)	GCCACTGGTGAAGATGAAAATATTCTCTTC[T/C]CTCCATTGAGTATTGCTCTTGCAATGGGAA	Cas9	ATTGCAAGAGCAATACTCAA	CAGTGAATATGTATAATCGTCTTAGAGCCACTGGTGAAGATGAAAATATTCTCTTCCCTCCACTGAGTATTGCTCTTGCAATGGGAATGATGGAACTTGG	AAATGCCTAGTGGTGCTAGTTCATC	AATATGTGCCTCTCTCTCTACACTG	ATATGGCTTTCCTTGGACTC
SETX	L1976R		Ataxia with neuropathy	rs121434379	chr9:132296909 (-)	GAACAGGAAAATCAAAAACTATTGTTGGCC[T/G]CCTCTATCGTCTACTGACAGAGgtaggtat	Cas9	CTGTCAGTAGACGATAGAGG	GCCAAAATCTGCTTGATTCATGGACCACCTGGAACAGGAAAATCAAAAACTATTGTTGGCCGCCTCTATCGTCTACTGACAGAGGTAGGTATGGGTGAGG	AAGCTTACACCCAGATCTTCCCCTG	AGCCCAGCATTCACAGCATTCTACG	AAACTGCATATGCTATGGTG
SNCA	A53T		Parkinson disease	rs104893877	chr4:89828149 (-)	AAAACCAAGGAGGGAGTGGTGCATGGTGTG[G/A]CAACAGgtaagctccattgtgcttatatcc	Cas9	GTGGTGCATGGTGTGGCAAC	CCACACTAATCACTAGATACTTTAAATATCATCTTTGGATATAAGCACAATGGAGCTTACCTGTTGTCACACCATGCACCACTCCCTCCTTGGTTTTGGA	AAAGCCTTCTCTCCATCCTTCTTCC	TTACTGACTGTCCAAGGGTGTTTCC	TGTTCTTAGAATGCTCAGTGATTG
SNCB	P123H	P109H	Dementia with Lewy bodies	rs104893937	chr5:176621218 (-)	AGCCAGAAGGGGAGAGTTATGAGGACCCAC[C/A]CCAGgtgagggggcagcagggctgggcggg	Cas9	TGAGGACCCACCCCAGGTGA	CCAGCTAGGGACGGCAGCAATCATCCTGGATTCCCAAAGTCCCGCCCAGCCCTGCTGCCCCCTCACCTGGTGTGGGTCCTCATAACTCTCCCCTTCTGGC	TAAAATAGCAACAGCTGAAGAAACG	GACAGATGGACAGACACTAACACAG	CGAGTCCTGACCTTTTCTGC
SORL1	T947M		Alzheimer disease_ late-onset	rs143571823	chr11:121558767 (+)	ATGCCTACCTGGAGTGCATAGAGCGGATCA[C/T]GTTCAGTGGCCAGCAGCGCTCTGTCATTCT	Cas9	ATAGAGCGGATCACGTTCAG	TAAAGACAGCAATGGCATAGGGGTGCGGGAGGTTGTCCAGAATGACAGAGCGCTGCTGGCCACTGAACATGATCCGCTCTATGCACTCCAGGTAGGCATC	ATGCACGCCAAATAGGATTGTAGTG	AAGAGCCATGTTGCTCTCCAGAGTC	CGGAGCAATATGGATGGTTC
SPTBN2	R480W		Spinocerebellar ataxia 5	rs397514749	chr11:66707731 (-)	ATTGAGACGGACATCGTGGCCTACAGCGGC[C/T]GGGTGCAGGCAGTGGACGCCGTGGCTGCAG	Cas9	CATCGTGGCCTACAGCGGCC	CTTGATGTCGTGGTAGCGCTCGGCGGCCAGCTCTGCAGCCACGGCGTCCACTGCCTGCACCCAGCCGCTGTAGGCCACGATGTCCGTCTCAATGGCTTCG	CTAGGATGCTTAGGCTGGTCAGAAC	GTCTCGGCTTAAATGGTATTTTCTC	CAGGACAACTTTGGGCTGG
SYNJ1	R219Q	R258Q	Parkinsonism_ early-onset	rs398122403	chr21:32695106 (-)	GTGAACGAGCTGGGACCAGGTTTAATGTCC[G/A]GGGAACAAATGATGATGGTCATGTTGCCAA	Cas9	GGGACCAGGTTTAATGTCCG	ACACTATATATACCTGTTCTGTTTCTACAAAATTGGCAACATGACCATCATCATTTGTTCCCTGGACATTAAACCTGGTCCCAGCTCGTTCACAGCTTAA	TAAAGACATAACAGAAATGGGCCAC	AATTTGAAGATCTGTGTTGGGCTGG	GGCGTGAATTGTGATGACTG
TMEM106B	S185T		Frontotemporal dementia	rs3173615	chr7:12229791 (+)	TTATTGGAAAGGCACGCTTAAACAACATAA[C/G]CATTATTGGTCCACTTGATATGAAACAAgt	Cas9	TTAAACAACATAAGCATTAT	TCATTTAACTCTTACAAAGTATTTCATGATTGATTCTTACTTGTTTCATATCAAGTGGACCAATAATGGTTATGTTGTTTAAGCGTGCCTTTCCAATAAC	GGTGATCCCAGCTATTAGTTGTTAC	GAGAAATTCGATAGAGAACAAGATC	GGAAATCCCCCACCTCCTTC
TREM2	E151K		Alzheimer disease	rs79011726	chr6:41159823 (-)	CTCTGGTTCCCCGGGGAGTCTGAGAGCTTC[G/A]AGGATGCCCATGTGGAGCACAGCATCTCCA	Cas9	CGGGGAGTCTGAGAGCTTCG	CACGGGTTTTAGGAAAGACCCATCGCTGTACCTGGAGATGCTGTGCTCCACATGGGCATCCTTGAAGCTCTCAGACTCCCCGGGGAACCAGAGATCTCCA	TCAGGAGTAGTATTTGCCTGACTTG	ACTGATTCTGGTCCTACCAATGAAG	ATAAAGGTTCTCCCGCCAAG
TUBA4A	R320C	R305C	Amyotrophic lateral sclerosis	rs730880025	chr2:219250741 (-)	GGCAAGTACATGGCCTGCTGCCTGCTGTAC[C/T]GTGGAGATGTGGTGCCCAAGGATGTCAACG	Cas9	CCACATCTCCACGGTACAGC	GAGCCTGCCAACCAGATGGTAAAGTGTGATCCCCGGCACGGCAAGTACATGGCCTGCTGCCTGCTGTACTGTGGAGATGTGGTGCCCAAGGATGTCAACG	GCCCTGACTGCTGATGTATCTTACG	TCCAGGCAGCTGCTTTATTCTTCTC	AAAAGGCATACCACGAGCAG
UBQLN2	P497H		Amyotrophic lateral sclerosis	rs387906709	chrX:56565363 (+)	CCGCTATAGGCCCTGTAGGCCCAGTCACCC[C/A]CATAGGCCCCATAGGCCCTATAGTCCCTTT	Cas9	GTAGGCCCAGTCACCCCCAT	TGGGTCCTATGGGCCCAATGGGGCCTATGGGGGTAAAAGGGACTATAGGGCCTATGGGGCCTATGTGGAACCGCTATAGGCCCTGTAGGCCCAGTCACCC	AGATGCAGAATCCAGACACACTATC	GGTACAGAAATGTGATTACGATGGC	AGCCATGTCAAACCCAAGAG
VPS13C	c8445		Parkinsonism	rs869312809	chr15:61915631 (-)	AGAAGAAGAACATTTTTACTAAAAATAAGg[T/G]gtggttttgttcacataataagttaaagca	Cas9	TTTTTACTAAAAATAAGGTG	ATGACTCCCAAGTTTCTAGATTAGGAATTTATCTGCTTTAACTTATTATGTGAACAAAACCACCCCTTATTTTTAGTAAAAATGTTCTTCTTCTTGAAAG	GCATGGTACTTCACAGAAGACTTAG	TAAAGGATGAGGCTTAGGCATTAGG	GACTACCCGGGTTCTCCAGT
